# Efficient and effective identification of cancer neoantigens from tumor only RNA-seq

**DOI:** 10.1101/2024.08.08.607127

**Authors:** Danilo Tatoni, Mattia Dalsass, Giulia Brunelli, Guido Grandi, Mario Chiariello, Romina D’Aurizio

## Abstract

The growing accessibility of sequencing experiments has significantly accelerated the development of personalized immunotherapies based on the identification of cancer neoantigens. Still, the prediction of neoantigens involves lengthy and inefficient protocols, requiring simultaneous analysis of sequencing data from paired tumor/normal exomes and tumor transcriptome, often resulting in a low success rate. To date, the feasibility of adopting a more efficient strategy has not been fully evaluated. To this end, we developed ENEO, a computational approach to detect cancer neoantigens using solely the tumor RNA-seq data while addressing the lack of matched control through a Bayesian probabilistic model. ENEO was assessed on TESLA benchmark dataset, reporting efficient identification of DNA-alterations derived neoantigens and compelling results against state-of-art exome-based methods. We further validated the method on two independent cohorts, encompassing different tumor types and experimental procedures. Our work demonstrates that a tumor-only RNA-based approach, such as the one implemented in ENEO, maintains accuracy in identifying mutated peptides resulting from expressed genomic alterations, while also broadening the pool of potential pMHCs with RNA-specific mutations in a faster and cost-effective way. ENEO is freely available at https://github.com/ctglab/ENEO
