## Supplementary Table 1 for "Efficient and effective identification of cancer neoantigens from tumor only RNA-seq"

### Sheet: excluded_regions
Chromosome	Start	End	Gene Name
1	161524540	161526894	HSPA6
1	151340640	151347326	RFX5
1	150730079	150765957	CTSS
1	40691648	40771603	NFYC
2	86815339	86861924	CD8B
2	207529737	207605988	CREB1
2	106487364	106544297	CD8B2
2	86784610	86808396	CD8A
5	179678628	179731641	CANX
5	133052013	133106449	HSPA4
5	150401637	150412969	CD74
6	29941260	29945884	HLA-A
6	44246166	44253888	HSP90AB1
6	29722775	29738528	HLA-F
6	31575565	31578336	TNF
6	32934629	32941028	HLA-DMB
6	32948613	32969094	HLA-DMA
6	31809619	31815283	HSPA1L
6	31815543	31817946	HSPA1A
6	31827738	31830254	HSPA1B
6	30489509	30494194	HLA-E
6	32741391	32747198	HLA-DQA2
6	32812763	32820466	HLA-DOB
6	31353872	31357188	HLA-B
6	32439878	32445046	HLA-DRA
6	32845209	32853816	TAP1
6	33004182	33009591	HLA-DOA
6	33075990	33089696	HLA-DPB1
6	41072974	41102403	NFYA
6	31268749	31272130	HLA-C
6	29826967	29831125	HLA-G
6	33064569	33080775	HLA-DPA1
6	32517353	32530287	HLA-DRB5
6	32628179	32647062	HLA-DQA1
6	32659467	32668383	HLA-DQB1
6	32578769	32589848	HLA-DRB1
6	32821833	32838739	TAP2
6	33299694	33314254	TAPBP
8	11842524	11869533	CTSB
9	87724051	87731469	CTSL
9	125234853	125241382	HSPA5
11	123057489	123063230	HSPA8
12	10226058	10329608	KLRD1
12	68154768	68159740	IFNG
12	10412315	10420595	KLRC3
12	6786858	6820799	CD4
12	10442264	10454685	KLRC1
12	104117086	104138241	NFYB
12	10426854	10442300	KLRC2
12	10407384	10409757	KLRC4
13	36819222	36829104	RFXAP
14	92703807	92748679	LGMN
14	102080742	102139699	HSP90AA1
14	24136163	24138967	PSME1
14	24143362	24147570	PSME2
14	64535905	64546173	HSPA2
15	44711487	44718851	B2M
15	43746394	43773279	PDIA3
16	10866222	10943021	CIITA
17	42824385	42843760	PSME3
19	19192229	19201869	RFXANK
19	54738513	54753052	KIR2DL3
19	54769793	54784322	KIR2DL1
19	54816468	54830778	KIR3DL1
19	54832676	54848569	KIR2DS4
19	54850443	54867207	KIR3DL2
19	18173162	18178117	IFI30
19	12938578	12944489	CALR
19	54803611	54814517	KIR2DL4
19	54724442	54736632	KIR3DL3
