## Supplementary Table 3 for "Efficient and effective identification of cancer neoantigens from tumor only RNA-seq"

### Sheet: Supplementary Table 3
			Original publication data
	ID	HLAs	nonSyn somatic WES variants	Total 25mer tested	Immunogenic 25mer	Non immunogenic 25mer	ENEO RNA-variants	ENEO pMHCs	Total 25mer detected	Immunogenic 25mer detected	Non immunogenic 25mer detected	RNA-only variants	RNA-only pMHCs
GROS	3784	4	501	123	3	120	383	614	31	2	29	353	566
	3903	6	399	301	3	298	105	151	31	3	28	74	104
	3998	6	241	91	3	88	112	389	28	3	25	88	286
NCI	4077	4	44	35	1	34	487	1731	7	1	6	482	1706
	4081	6	106	90	1	89	284	1266	5	1	4	281	1242
	4246	6	121	116	2	114	183	878	7	1	6	179	843
	4278	6	155	134	1	133	197	836	15	1	14	185	758
	4095	6	117	55	1	54	282	1339	20	1	19	266	1252
	3995	6	66	56	1	55	258	1304	9	0	9	257	1260
	4007	3	138	128	1	127	174	536	17	1	16	172	488
	4032	6	105	96	2	94	241	1166	14	2	12	230	1114
	4283	6	159	147	1	146	333	1785	14	1	13	328	1704
