## Supplementary Table 4 for "Efficient and effective identification of cancer neoantigens from tumor only RNA-seq"

### Sheet: Supplementary Table 4
Run	Pair	Dups	GC	Length	M Seqs	Patient	Instrument
SRR4204474	1	0.536	0.47	147	24.8	NCI_3995	Illumina HiSeq 2500
SRR4204474	2	0.533	0.47	52	24.8	NCI_3995	Illumina HiSeq 2500
SRR4204475	1	0.605	0.47	147	26.1	NCI_4007	Illumina HiSeq 2500
SRR4204475	2	0.601	0.47	52	26.1	NCI_4007	Illumina HiSeq 2500
SRR9697628	1	0.46	0.56	120	22.6	NCI_4077	NextSeq 550
SRR9697628	2	0.441	0.56	119	22.6	NCI_4077	NextSeq 550
SRR9697629	1	0.45	0.58	118	18.9	NCI_4081	NextSeq 550
SRR9697629	2	0.428	0.59	118	18.9	NCI_4081	NextSeq 550
SRR9697626	1	0.771	0.5	128	63.9	NCI_4095	NextSeq 550
SRR9697626	2	0.697	0.5	127	63.9	NCI_4095	NextSeq 550
SRR9697900	1	0.815	0.47	126	119.1	NCI_4246	NextSeq 550
SRR9697900	2	0.795	0.48	121	119.1	NCI_4246	NextSeq 550
SRR9697717	1	0.855	0.45	131	114.6	NCI_4278	NextSeq 550
SRR9697717	2	0.838	0.45	131	114.6	NCI_4278	NextSeq 550
SRR9697665	1	0.901	0.54	143	89.8	NCI_4283	NextSeq 550
SRR9697665	2	0.888	0.54	142	89.8	NCI_4283	NextSeq 550
